# Deep and Quantitative Proteomic Profiling of Low Volume Mouse Serum Across the Lifespan

**DOI:** 10.1101/2025.06.24.661372

**Authors:** Amit K Dey, Bradley Olinger, Mozhgan Boroumand, Maria Emilia Fernandez, SLAM investigators, Simonetta Camandola, Nathan L Price, Rafael de Cabo, Nathan Basisty

## Abstract

Assessing and validating circulating biomarkers is essential for the development of pre-clinical biomarkers that predict biological aging and aging-phenotypes in mice. However, comprehensive proteomics of serum, especially in longitudinal mouse studies, are limited by low volumes of samples. In this study, we develop a workflow for comprehensive and quantitative proteomic analysis of low volume mouse serum and demonstrate its utility and performance in identifying and evaluating key associations with aging phenotypes. Notably, a nanoparticle (NP)-based serum processing workflow coupled to mass spectrometry (MS) increases proteomic coverage by 3 to 6-fold across a range of volumes and provides a quantitative and reproducible (CV < 10%) pipeline for NP-based studies. In a study of 30 mice (aged 12, 24, and 30 months), we uncovered 3992 protein groups across all samples (2235 on average) in 20 µL of serum and highlight novel insights into aging-associated changes in serum and associations with glucose and body composition. With 1 µL additional serum, a 48-cytokine assay quantified 39 additional proteins not identified by MS. This study establishes a powerful workflow that enables deep quantitative proteomics of biologically relevant proteins in volumes feasibly obtained from mice (21 µL of serum) and presents fundamental insights into the aging serum proteome.
