## Supplementary Table 1 for "Deep and Quantitative Proteomic Profiling of Low Volume Mouse Serum Across the Lifespan"

### Sheet: Sheet1
Supplemental Table 1: O-Link Preoteomics
age	id	sex	strain	P12850	P07750	P08505	Q9JJN1	Q9ES17	P09920	Q8BVZ5	P15247	P10889	P07141	P09793	P01580	Q9JHH5	P30882	Q62386	Q9WUL5	P10749	P10168	Q9WUZ6	Q9EP73	Q08048	Q7TNI7	Q6EAL8	P10148	P06804	Q9JJY9	P18893	Q62401	P14097	P01582	Q4VK74	P01586	P40224	O88430	P43431_P43432	P48298	P01573	P01587	P04401	P18340	O54824	P04351	Q8K3I6
12	105	F	B6	39.8565	0.32188	6.37717	217.928	NaN	111.624	82.2626	0.85637	2.35397	6287.54	1.0133	1.14657	0.01916	17.0426	0.58476	7800.17	0.36224	3.27667	30.3699	99.1364	248.255	7.68592	NaN	373.174	6.62465	2.43978	6.49737	213.425	13.1349	5.34351	0.29455	0.06567	NaN	36.0778	1.18582	136.897	0.12417	0.14889	1.08395	416.248	3755.65	1.67717	4.84482
12	130	F	B6	52.8661	0.14511	11.4217	109.226	NaN	76.3089	35.6258	1.27844	1.69354	6104.98	0.77861	1.49661	0.00602	24.2934	3.54492	4649.7	0.58561	1.42153	92.6496	100.29	963.67	13.5473	NaN	511.873	9.16345	16.9589	8.29625	290.139	17.2941	4.80747	0.47029	0.08978	NaN	51.7751	1.97899	185.828	0.16452	0.16543	1.27992	487.742	3824.79	2.12342	5.20621
12	1196	F	B6	35.035	0.11373	2.16871	562.275	NaN	31.3046	17.0925	0.3833	2.381	5270.6	0.46632	0.72237	0.00704	26.9713	1.47581	4959.77	0.2794	0.37419	38.3439	81.71	1183.82	3.44099	NaN	370.282	6.48221	10.8479	7.32378	225.571	15.4647	15.5525	0.20429	0.0047	NaN	50.8451	1.37473	204.568	0.12126	0.13297	0.44547	156.351	2139.7	1.86083	2.07946
12	1208	F	B6	27.9532	0.06747	1.80919	180.7	NaN	28.2449	5.23727	0.78247	2.07248	4089.63	0.43967	0.80878	NaN	29.8421	0.72477	3284.67	0.34329	0.39488	88.4678	79.5617	3069.74	3.74584	NaN	369.363	5.05453	17.8054	3.64837	146.567	13.688	10.981	0.26754	0.02323	NaN	76.166	2.69431	272.389	0.08482	0.09427	0.54076	157.516	2010.48	1.43277	2.5791
12	1209	F	B6	32.1341	0.08342	1.71782	161.484	NaN	35.8298	6.69116	0.57502	1.72923	6610.27	0.59429	0.46666	0.01473	22.8447	2.85615	4753.99	0.44547	0.66183	53.9308	78.0909	1218.93	4.60558	NaN	301.406	3.6468	8.36216	4.62463	160.124	13.6833	7.04635	0.13048	0.06228	NaN	66.0721	2.07803	181.149	0.08003	0.0966	0.63758	229.058	2668.17	0.83105	3.36117
12	187	M	B6	88.7621	0.11051	62.1774	207.074	NaN	91.2489	14.6326	17.8672	1.44285	5550.49	0.54541	0.75702	0.0395	29.4534	3.3068	2950.66	1.26985	0.48484	36.3416	78.6606	1128.25	6.16413	NaN	383.064	9.14977	12.3753	6.78317	264.276	16.3258	6.11762	0.43317	NaN	NaN	65.4536	1.4124	227.725	0.09861	0.08188	1.61576	203.685	5533.42	1.93461	2.69845
12	195	M	B6	84.72	0.14425	24.8095	1102.4	NaN	99.569	22.1758	1.11407	2.53385	5824.77	0.54483	1.22064	NaN	13.857	2.96846	3068.37	0.93359	0.36298	16.7779	90.2037	432.591	6.72115	NaN	425.879	10.2362	22.21	5.84907	239.871	19.0684	3.339	0.39198	0.10501	NaN	35.9006	1.94318	206.566	0.12629	0.1832	0.38608	313.898	4825.4	1.70124	4.22396
12	1257	M	B6	45.0648	0.38981	6.04097	169.633	NaN	67.8997	32.9182	0.89733	2.87751	5433.41	0.53345	0.64533	NaN	43.7847	1.04634	3646.13	1.27491	1.17826	112.275	98.7267	3841.53	5.06161	NaN	441.639	6.09093	5.84799	4.25708	218.727	25.1454	17.8151	0.32788	0.0602	NaN	126.583	2.47213	316.35	0.07926	0.11969	0.52598	115.968	4329.76	1.92353	5.06428
12	1267	M	B6	104.34	0.10003	17.9775	306.919	NaN	59.4496	6.55967	17.7559	3.02235	6613.89	0.36992	0.59608	0.00544	38.7262	3.38731	2954.87	0.49678	0.44923	106.912	85.1817	2824.71	5.38957	NaN	427.602	5.79491	36.9028	5.62853	243.365	15.7114	8.04052	0.20507	0.0516	NaN	105.665	1.74674	359.353	0.10554	0.37686	2.14277	104.185	2986.58	2.35526	3.19985
12	1269	M	B6	33.1684	0.12199	0.68519	464.553	NaN	47.9984	5.88323	1.7353	2.52542	4923.68	0.5178	0.55457	0.01145	39.5707	2.09512	2849.45	0.57642	0.46312	81.1251	92.9753	3691.26	2.95332	NaN	364.971	4.84677	25.0225	3.27394	146.093	17.9588	10.9115	0.28481	NaN	NaN	150.504	3.19847	212.954	0.0953	0.17967	0.52111	152.707	2248.27	2.17156	3.90622
24	1412	F	B6	49.062	0.14151	43.3116	255.579	NaN	78.1235	4.84461	0.75235	1.81715	4978.3	2.57622	0.50643	0.00796	18.2162	2.12989	12210.9	0.3669	1.68788	0.84851	106.342	276.654	7.45263	NaN	473.623	9.45989	8.99008	14.9089	165.609	11.4564	6.80263	0.96557	0.08656	NaN	49.264	1.26601	872.614	0.27147	0.0481	0.4799	109.793	2539.42	2.82398	7.83048
24	1621	F	B6	104.113	0.15589	32.7174	142.76	NaN	79.8979	5.66815	0.60672	1.78751	5889.64	1.38957	0.1763	0.00678	20.4207	2.60567	8122.51	0.58381	0.97864	39.4735	78.7709	1375.07	5.8109	NaN	511.352	11.9585	37.7715	9.25546	255.001	18.2587	8.22503	0.34542	0.17889	NaN	46.4978	1.61649	179.464	0.16093	0.16653	0.34777	224.049	3393.73	1.45044	6.48952
24	1625	F	B6	102.189	0.23956	11.7278	98.6288	0.41792	106.229	5.02017	0.65827	3.83038	8701.17	3.52824	1.32108	0.02408	37.7589	7.2955	9934.66	0.7142	3.96322	61.2679	115.009	1731.41	19.5014	NaN	1151.1	15.3589	27.9817	30.1709	584.232	27.3241	9.31787	1.45662	0.18075	NaN	75.3547	3.29069	314.646	0.23508	0.09454	0.39607	809.57	4152.81	2.34519	9.08769
24	2002	F	B6	84.2945	0.11109	32.7969	116.676	NaN	152.517	1.2267	0.89566	1.6292	5214.61	0.97772	0.64335	0.0117	16.8343	7.63347	8131.98	0.53548	1.3461	17.7393	90.5917	160.557	14.5261	NaN	690.697	11.581	15.2304	21.7814	382.041	25.0409	2.63487	0.64214	0.1005	NaN	30.4734	0.81008	155.723	0.18425	0.16634	0.69924	213.948	3442.41	1.80277	4.998
24	2003	F	B6	48.7064	0.15018	26.1658	224.046	NaN	79.2551	3.26802	0.75548	2.12207	4952.61	1.39616	1.279	0.05555	38.5563	2.96485	7546.8	0.3216	1.71301	97.1653	92.8322	1902.79	29.2721	NaN	830.141	9.0746	12.5454	16.8114	367.519	20.6763	5.68105	1.18718	3.98608	NaN	72.6833	1.69308	343.459	0.18214	0.07664	1.02696	339.148	2778.01	2.09196	8.90244
24	1464	M	B6	131.924	0.39006	66.3925	1203.8	NaN	135.644	3.45857	0.95974	4.8484	7679.95	0.57565	0.27284	0.02655	27.397	6.5931	6031.49	0.83685	0.73907	159.543	90.4455	4447.04	7.8745	NaN	1469.56	40.4689	13.4865	14.0147	388.644	41.7088	12.8281	0.39568	0.12375	NaN	193.092	22.4973	398.37	0.20952	0.16333	0.42599	205.051	2870.56	1.98965	6.58869
24	1476	M	B6	165.838	0.20895	105.108	634.395	NaN	95.6358	13.2639	1.66904	25.3689	21820.2	0.4422	1.35009	0.10789	196.19	1.38592	3458.36	2.25939	1.68005	195.726	220.219	7088.12	19.3481	0.01158	> ULOQ	59.5145	16.3009	55.9023	726.98	119.925	48.0683	0.78092	0.29539	58.6503	103.863	0.45873	361.121	0.27656	0.2535	1.47712	1736.24	2925.49	10.1989	28.3321
24	1670	M	B6	54.062	0.11516	12.85	121.461	NaN	87.7008	3.68966	0.90859	3.23957	6292.06	0.47126	1.33682	NaN	39.2879	9.49276	3225.59	0.57289	0.16132	136.528	82.7824	2971.48	20.3543	NaN	917.94	8.72612	8.3536	11.664	450.255	19.6152	5.20442	0.60024	0.02116	NaN	128.257	5.33042	446.857	0.22872	0.09139	0.52275	283.413	2284.71	2.18531	5.45059
24	1945	M	B6	35.7252	0.05322	13.9937	219.841	NaN	73.1921	1.12538	0.74167	1.71055	5482.68	0.76233	0.81038	0.04486	24.9922	5.25585	2894.34	0.39794	0.76757	18.1516	64.8531	1205.67	10.0381	NaN	434.946	7.13757	25.1406	7.6596	213.636	20.3052	6.32787	0.26372	0.0336	NaN	66.4657	1.89625	283.955	0.05078	0.06461	0.21285	110.269	2640.63	2.36576	3.29753
24	1949	M	B6	136.624	0.28863	230.332	666.194	NaN	206.293	2.4148	0.60692	2.4692	8362.81	1.54296	0.53982	NaN	24.3197	17.9067	5267.42	1.00822	1.26717	2.52274	117.613	202.706	78.443	NaN	1068.83	18.8909	16.9146	23.7946	360.109	35.7651	6.3209	0.81219	0.1457	NaN	35.2918	0.98291	288.823	0.23961	0.14981	0.48723	151.727	4352.01	3.30288	10.8645
30	691	F	B6	58.6549	0.07477	15.2944	92.375	NaN	112.072	5.57702	0.38879	1.86562	10362.7	21.1578	8.51703	0.07013	204.856	7.55395	> ULOQ	2.40752	1.18136	140.745	568.079	3035.86	21.9158	NaN	1803.3	79.466	6.39738	1103.41	894.029	97.0542	24.1503	2.49596	0.38763	46.2875	174.602	1.43193	368.446	0.48402	0.05172	0.18118	> ULOQ	> ULOQ	5.95977	39.278
30	694	F	B6	53.4706	0.13352	44.325	352.753	0.18332	120.701	2.09758	0.96883	2.13093	10158.9	2.26384	1.33044	0.03331	71.7588	2.80692	9329.9	0.81536	3.28095	42.5375	149.148	1238.32	15.1963	NaN	1159.97	27.7986	10.6496	39.7335	792.332	30.4937	7.21857	2.47344	0.79331	NaN	84.2829	1.43247	277.277	0.30696	0.18678	0.88537	405.839	4520.77	3.0647	80.1249
30	702	F	B6	125.513	0.47788	48.1652	128.779	NaN	165.726	5.13056	4.40479	3.17598	6789.69	0.81608	1.42424	0.01751	29.7313	7.85985	3805.27	0.83717	2.80631	33.774	85.6144	900.186	5.55587	NaN	638.628	11.8391	8.83818	18.6437	438.507	25.6812	8.50494	0.164	0.11293	NaN	47.4389	3.31567	269.01	0.11843	0.10399	0.39978	316.674	3496.69	1.56839	5.18976
30	1402	F	B6	31.1384	0.42873	17.6407	1360.02	NaN	141.371	1.96551	0.56644	1.90648	8777.31	4.34857	0.83892	0.02117	27.5355	2.05659	6692.01	0.66919	5.2497	NaN	124.197	125.063	15.4473	NaN	402.365	12.2204	3.24315	27.3018	241.606	14.2739	94.9536	1.33303	0.41387	NaN	27.4815	0.16982	199.111	0.52064	0.08337	0.19695	224.744	4584.1	1.6562	13.7172
30	1425	F	B6	39.9344	0.1113	14.8119	393.021	NaN	102.89	1.01424	1.28543	1.96342	6802.72	4.82368	0.87815	NaN	27.1764	1.44126	> ULOQ	0.52177	1.91949	No Data	200.714	292.143	13.2965	NaN	483.326	14.8412	18.7695	40.6199	94.2509	18.1204	98.7072	1.14464	0.12256	NaN	26.0796	1.0633	86.5749	0.2301	0.22288	0.45933	138.175	3574.28	2.46225	12.3343
30	756	M	B6	58.8768	0.0827	42.4402	148.227	NaN	147.025	4.93633	1.19327	1.20976	5767.15	4.55317	2.69295	0.01673	35.8197	24.7242	5148.19	1.53235	0.98758	101.171	134.383	2054.18	24.036	NaN	911.168	11.3783	24.0757	40.1374	406.211	22.6989	18.0887	1.1204	0.01391	NaN	113.101	3.10265	280.924	0.25978	0.16215	0.2905	303.781	5734.69	2.28527	5.31732
30	1893	M	B6	77.6133	0.05012	25.718	125.197	NaN	100.345	56.16	0.7317	2.0071	4533.84	0.54327	0.91266	0.0103	34.6918	4.95493	3341.2	1.97346	1.36691	198.874	89.487	5106.12	11.9723	NaN	600.27	9.26612	16.4335	5.81284	318.839	16.8023	62.0806	0.27146	0.06982	NaN	134.408	1.50764	389.214	0.05792	0.0751	0.45022	141.769	5964.51	1.57558	3.675
30	1924	M	B6	121.338	0.31237	59.1543	327.015	NaN	59.5897	27.2928	4.01569	6.41036	5603.21	0.71373	1.49013	0.00453	55.1247	8.55	3512.72	0.41457	1.59792	260.011	107.176	3275.56	54.5501	NaN	2279.77	22.2988	25.4725	8.8211	365.388	60.4693	29.8605	0.64997	0.13851	NaN	341.343	3.0494	539.368	0.11871	0.56254	0.4939	362.305	3875.58	3.89762	8.46964
30	1937	M	B6	45.675	0.14101	130.221	1115.71	NaN	82.5222	1.45151	1.59523	3.40437	12232.1	0.86843	0.42621	0.03956	43.0775	2.06448	2786.68	0.50598	1.17017	120.216	99.7094	1273.14	14.0712	NaN	7079.67	48.3402	8.32205	27.0156	1484.24	222.958	11.2275	1.07984	0.54115	12.1232	49.4554	0.66949	370.532	0.21351	0.10577	0.84061	460.761	2225.24	4.92646	8.18308
30	1938	M	B6	129.922	0.11199	30.3994	480.913	NaN	119.934	1.61878	1.09399	4.68254	6145.01	1.13191	0.40492	0.02557	21.0818	2.89692	4484.03	1.25948	0.88314	145.016	89.1968	502.618	27.7334	NaN	821.753	15.798	16.536	18.5286	396.544	30.3563	21.0346	0.57837	0.15021	575.818	146.07	2.57886	593.819	0.17834	0.0308	0.41788	126.586	3732.25	1.85405	5.66326
