## Supplementary Table 3 for "Deep and Quantitative Proteomic Profiling of Low Volume Mouse Serum Across the Lifespan"

Supplemental Table 3: Cohort Phenotypes
	All	12	24	30	N
Count	30	10	20	10
Age	22 (7.6)	12 (0)	24 (0)	30 (0)
Female (%)	50	50	50	50
Glucose	116.4 (26.1)	128.5 (18.7)	104.2 (30.8)	100.3 (24.8)	19
Fat percent	26.7 (3.6)	25.9 (3.7)	28.9 (3.4)	25.6 (3)	20
