## Supplementary Table 4 for "Deep and Quantitative Proteomic Profiling of Low Volume Mouse Serum Across the Lifespan"

### Sheet: Supplemental Table 4
Supplemental Table 4: Validation of top sex associated proteins with other study
				SLAM	Dey et. al. JPR,2023	Mohammed et. al.NPJ_Syst_Biol_Appl_2021
Sl. No.	Gene	Uniprot ID	Description	bsex	log2(M/F)	log2(M/F)
1	Serpina1e*	Q00898	Alpha-1-antitrypsin	1.72		4.97
2	C8g*	Q8VCG4	Complement component C8 gamma chain	1.6	1.56	2.02
3	C6	E9Q6D8	Complement component 6	1.6	2.19
4	C7	D3YXF5	Complement component 7	1.57	1.99
5	C8b*	Q8BH35	Complement component C8 beta chain	1.45	1.7	2.24
6	C8a*	Q8K182	Complement component C8 alpha chain	1.42	1.77	1.87
7	Ces3a	Q63880	Carboxylesterase 3A	1.57	0.85
9	Mug1*	P28665	Murinoglobulin-1	1.44		1.19
10	Mup20	Q5FW60	Major urinary protein 20	1.46	1.93
11	Crisp1	Q03401	Cysteine-rich secretory protein 1	1.42	1.8
12	Mup3	P04939	Major urinary protein 3	1.42	1.58
13	Egfr*	Q01279	Epidermal growth factor receptor	1.36	1.34	1.12
14	Serpina3k	P07759	Serine protease inhibitor A3K	1.3	0.8
15	Tcn2	O88968	Transcobalamin-2	-1.12		0.25
16	Glycam1*	Q02596	Glycosylation-dependent cell adhesion molecule 1	-1.73	-3.14	-2.79
17	Adipoq*	Q60994	Adiponectin	-1.54		-0.94
18	Bche	Q03311	Cholinesterase	-1.47		-0.5
19	Serpina6*	Q06770	Corticosteroid-binding globulin	-1.41	-0.94	-1.2
20	Scg3	P47867	Secretogranin-3	-1.43	-0.68
21	Ctsc	P97821	Dipeptidyl peptidase 1	-1.1	-1.05
22	Afm	O89020	Afamin	-1.18		-0.53
23	Gsn	P13020	Gelsolin	-1.1		-0.16
24	Hgfac	Q9R098	Hepatocyte growth factor activator	-1.18		0.07
25	Igfals	P70389	Insulin-like growth factor-binding protein complex acid labile subunit	-1.27		-0.43
26	Itih1	Q61702	Inter-alpha-trypsin inhibitor heavy chain H1	-1.14		-0.03
27	Itih2	Q61703	Inter-alpha-trypsin inhibitor heavy chain H2	-1.13		-0.26
28	Itih4	A6X935	Inter alpha-trypsin inhibitor, heavy chain 4	-1		-0.17
29	Lum	P51885	Lumican	-1.24		-0.26
30	Psmb4	P99026	Proteasome subunit beta type-4	-1.12		0.24
31	Pi16	Q9ET66	Peptidase inhibitor 16	-1.1	-0.67
32	Retn	Q99P87	Resistin	-1.25	-0.73
33	Igfbp5	Q07079	Insulin-like growth factor-binding protein 5	-1.14	-0.71
Red- Higher in males; Blue- Higher in Females; *-97% (C-statistics) discrimination between males and females (Mohammed et. al. 2021)
